# Social-like responses are inducible in asocial Mexican cavefish despite the exhibition of strong repetitive behaviour

**DOI:** 10.1101/2020.08.20.258640

**Authors:** Motoko Iwashita, Masato Yoshizawa

**Affiliations:** School of Life Sciences, the University of Hawai‘i at Mānoa, Honolulu, Hawai‘i, USA

## Abstract

Social behaviour is a hallmark of complex animal systems; however, some species appear to have secondarily lost this social ability. In these non-social species, whether social abilities are permanently lost or suppressed is unclear. The blind cavefish *Astyanax mexicanus* is known to be asocial. Here, we reveal that cavefish exhibited social-like interactions in familiar environments but suppressed these interactions in stress-associated unfamiliar environments. Furthermore, the level of suppression in sociality was positively correlated with that of stereotypic repetitive behaviour, as seen in mammals. Treatment with a human antipsychotic drug targeting the dopaminergic system induced social-like interactions in cavefish, even in unfamiliar environments, while reducing repetitive behaviour. Overall, these results suggest that the antagonistic relationship between repetitive and social-like behaviours is deeply shared from teleosts through mammals.
