## Supplemental File 1 for "Social-like responses are inducible in asocial Mexican cavefish despite the exhibition of strong repetitive behaviour"

### Sheet: Fig2
Speed differences before, during and after social bouts			See Note at the bottom too
Generalized Linear Mixed-Effects Model (Gamma, random effect = groups of 4 fish, AIC = 3019.5)		Statistics	P-values
Speed profile (Fig. 2F)	Population (SF, CF)	F(1,974) = 1782.9	< 2.2E-16
(72 SF, 72 Simulated SF,72 CF and 72 Simulated CF, )	Speed (Before, During, After and Out of bouts)	F(3,974) = 8.5	1.338e-05
	Treatment (Real, Simulated)	F(1,974) = 2.2	0.1391
	Pop × Speed	F(3,974) = 0.5	0.6728
	Pop × Treat	F(1,974) = 8.8	0.0031
	Speed × Treat	F(3,974) = 0.8	0.4889
	Pop × Treat × Speed	F(3,974) = 0.5	0.6715
Wilcoxon exact test ( Holm correction, Paired)	Before vs During bout	V = 1618 (N= 72)	0.0287
Experimental 72 SF	During vs After bout	V = 962 (N= 72)	0.143
	During vs Out of bouts	V = 778 (N= 72)	0.03096
T test ( Holm correction, Paired)	Before vs During bout	t(66) = 2.1 (N= 72)	0.07226
Simulated 72 SF	During vs After bout	t(66) = -1.4 (N= 72)	0.1634
	During vs Out of bouts	t(66) = -4.1 (N= 72)	0.0003933
Wilcoxon exact test ( Holm correction, Paired)	Before vs During bout	V = 1230 (N= 72)	1.7108e-06
Experimental 72 CF	During vs After bout	V = 139 (N= 72)	5.608e-07
	During vs Out of bouts	V = 84 (N= 72)	1.1067e-07
Wilcoxon exact test (Paired)	Before vs During bout	V = 640 (N= 72)	0.6005
Simulated 72 CF	During vs After bout	V = 590 (N= 72)	0.9878
	During vs Out of bouts	V = 553 (N= 72)	0.7258
Nearby intaraction Duration with Simulated data
General Linearized Model (Gamma, AIC = 1173.4)		Statistics	P-values
Nearby intaraction Duration (Fig. 2G)	Population (SF, Simulated SF)	F(1,284) = 88.2	1.59e-07
(72 SF, 72 Simulated SF,72 CF and 72 Simulated CF, )	Treatment (Experimental, Simulated)	F(1,284) = 28.9	< 2.2E-16
	Pop × Treat	F(1,284) = 2.6	0.1094
Wilcoxon exact test (Holm Correction)	Real vs Simulated (surface fish)	W = 3708 (N=72)	1.6746e-05
	Real vs Simulated (cavefish)	W = 3178 (N=72)	0.01762
GENTAMICIN treatment (Fig. 2--figure supplement 3A)
Linear Model (AIC = 361.4)		Statistics	P-values
square-root adjusted Duration of Nearby interaction	Population (SF, CF)	F(1,88) = 85.2	1.37e-14
Control 20 SF, Gentamicin 24 SF,Control 24 CF and Gentamicin 24 CF	Treatment (Control, Gentamicin)	F(1,88) = 5.6	0.0206
	Pop × Treat	F(1,88) = 5.8	0.01766
Wilcoxon exact test (Holm correction)	Cotrol vs Gent (surface fish)	W = 353	0.014174
	Cotrol vs Gent (cavefish)	W = 296	0.8752
*NOTE: As per the definition of Holm correction, italized P values were not adjusted.

### Sheet: Fig3_Fig3figsup_FamiliarVsNew
Fig. 3 & Fig. 3--figure supplements: Familiar and Unfamiliar Environment			See Note at the bottom too
Linear Mixed-Effects Model (Random effect = groups of 4 fish, AIC = -485.6)		Statistics	P-values
Position Index (Fig. 3C)	Population (SF, CF)	F(1,16) = 13.6	0.002
(36 of the SF and 36 of the CF groups: 4 indiviudal fish in each group)	Environment (Familiar, Unfamiliar)	F(1,340) = 0.1	0.8139
	Pop × Env	F(1,140) = 3.9	0.0484
Wilcoxon exact test	Familiar vs Unfamiliar (surface fish)	W = 4557 (N=36)	0.1473
	Familiar vs Unfamiliar (cavefish)	W = 3569 (N=36)	0.1688
Linear Mixed-Effects Model (Random effect = groups of 4 fish, AIC = 2157.8)		Statistics
Swimming distance (Fig. 3D)	Population (SF, CF)	C^2(1) = 35.1	3.205e-09
(36 SF and 36 CF)	Environment (Familiar, Unfamiliar)	C^2(1) = 7.3	0.00697
	Pop × Env	C^2(1) = 0.5	0.487961
Wilcoxon exact test (Holm correction)	Familiar vs Unfamiliar (surface fish)	W = 1085 (N=36)	4.202e-07
	Familiar vs Unfamiliar (cavefish)	W = 743 (N=36)	0.2891
Generalized Linear Mixed-Effects Model (Gamma, random effect = groups of 4 fish, AIC =32.9)		Statistics
Turning bias index (Fig. 3E)	Population (SF, CF)	C^2(1) = 15.9	6.822e-05
(36 SF and 36 CF)	Environment (Familiar, Unfamiliar)	C^2(1) =0.3	0.564
	Pop × Env	C^2(1) = 0.5	0.4922
Wilcoxon exact test	Familiar vs Unfamiliar (surface fish)	W = 751 (N=36)	0.2506
	Familiar vs Unfamiliar (cavefish)	W = 592(N=36)	0.5319
General Linearized Model (Gamma, AIC = 763.3)		Statistics
Nearby intaraction Duration (Fig. 3F)	Population (SF, CF)	F(1,140) = 32.6	6.639e-08
(36 SF and 36 CF)	Environment (Familiar, Unfamiliar)	F(1,140) = 3.4	0.0682166
	Pop × Env	F(1,140) = 13.0	0.0004295
Wilcoxon exact test (Holm correction)	Familiar vs Unfamiliar (surface fish)	W = 356 (N=72)	0.002054
	Familiar vs Unfamiliar (cavefish)	W= 828.5 (N=72)	0.03971
General Linearized Model (Gamma, AIC = 485.9)		Statistics
Bout number of Nearby interaction (Fig. 3G)	Population (SF, CF)	F(1,140) = 29.2	2.704e-07
(36 SF and 36 CF)	Environment (Familiar, Unfamiliar)	F(1,140) = 1.5	0.226023
	Pop × Env	F(1,140) = 6.9	0.009455
Wilcoxon exact test (Holm correction)	Familiar vs Unfamiliar (surface fish)	W = 365.5 (N=72)	0.0025
	Familiar vs Unfamiliar (cavefish)	W = 795 (N=72)	0.09
Speed before, during and after social bouts
General Linearized Model (Gamma, AIC = 1606.5)		Statistics
Speed profile(Fig3H)	Population (SF, CF)	C^2(1) =307.2	< 2.2E-16
(36 SF and 36 CF)	Speed (Before, During, After and Out of bouts)	C^2(3) =19.5	0.000213
	Environment (Familiar, Unfamiliar)	C^2(1) =20.1	7.437e-06
	Pop × Sp	C^2(3) =14.2	0.0026344
	Pop × Env	C^2(1) =12.0	0.0005354
	Sp × Env	C^2(3) =2.2	0.534843
	Pop × Env × Sp	C^2(3) =3.0	0.384352
Wilcoxon exact test (Paired)	Before vs During bout	V = 318 (N= 36)	0.7357
Familiar 36 SF	During vs After bout	V = 213 (N= 36)	0.1527
	During vs Out of bouts	V = 242 (N= 36)	0.3516
Wilcoxon exact test (Holm correction, Paired)	Before vs During bout	V = 445 (N= 36)	0.07974
Unfamiliar 36 SF	During vs After bout	V = 214 (N= 36)	0.06212
	During vs Out of bouts	V = 176 (N= 36)	0.03801
Wilcoxon exact test (Holm correction, Paired)	Before vs During bout	V = 348 (N= 36)	0.0010512
Familiar 36 CF	During vs After bout	V = 135 (N= 36)	0.1256
	During vs Out of bouts	V = 25 (N= 36)	1.347e-05
Wilcoxon exact test (Holm correction, Paired)	Before vs During bout	V = 176 (N= 36)	0.03506
Unfamiliar 36 CF	During vs After bout	V = 38 (N= 36)	0.011084
	During vs Out of bouts	V = 9 (N= 36)	9.441e-05
*NOTE: As per the definition of Holm correction, italized P values were not adjusted.

### Sheet: Fig6_Fig6figsup_Aripiprazole
Fig. 6 & Fig. 6--figure supplement: ARIPIPRAZOLE treatment			See Note at the bottom too
Generalized Linear Mixed Model (home-tray as random factor, AIC = 2765.7)		Statistics	P-values
Swimming distance (m) (Fig. 6A)	Population (SF, CF)	C2(1) = 108.4	< 2.2E-16
(20 control SF, 16 aripiprazole SF, 28 control CF, 32 aripiprazole CF)	Pre and Post	C2(1) = 2.5	0.112979
	Treatment (Control, Aripiprazole)	C2(1) = 17.4	3.05e-05
	Pop × PrePost	C2(1) = 12.4	0.0004212
	Pop × Treat	C2(1) = 13.2	0.0758593
	PrePost × Treat	C2(1) = 58.4	2.188e-14
	Pop × PrePost × Treat	C2(1) = 60.5	0.479258
Wilcoxon exact test (Holm correction)	Pre vs Post (SF, Aripiprazole)	W = 172 (N=16)	0.1016
	Pre vs Post (CF, Aripiprazole)	W = 959 (N=32)	4.545e-11
	Cont vs Aripip (SF, Post)	W = 282 (N=20,16)	6.992e-05
	Cont vs Aripip (CF, Post)	W = 881 (N = 28,32)	5.276e-14
General Linearized Model (Gamma, AIC =43.3)		Statistics	P-values
Turning_abs (Fig. 6B)	Population (SF, CF)	F(1,184) = 55.0	4.199e-12
(20 control SF, 16 aripiprazole SF, 28 control CF, 32 aripiprazole CF)	Pre and Post	F(1,184) = 2.7	0.10441
	Treatment (Control, Aripiprazole)	F(1,184) = 2.4	0.12226
	Pop × PrePost	F(1,184) = 0.8	0.38314
	Pop × Treat	F(1,184) = 1.1	0.29353
	PrePost × Treat	F(1,184) = 5.6	0.01897
	Pop × PrePost × Treat	F(1,184) = 0.1	0.75235
Wilcoxon exact test (Holm correction)	Pre vs Post (SF, Aripiprazole)	W = 161.5 (N=16)	0.2136
	Pre vs Post (CF, Aripiprazole)	W = 722.5 (N=32)	0.014415
	Cont vs Aripip (SF, Post)	W = 220 (N=20,16)	0.05818
	Cont vs Aripip (CF, Post)	W = 641.5 (N = 28,32)	0.016952
General Linearized Model (Gamma, AIC =1500.3)		Statistics	P-values
Duration of Nearby intaraction (Fig. 6C)	Population (SF, CF)	F(1,184) = 26.8	5.766e-07
(20 control SF, 16 aripiprazole SF, 28 control CF, 32 aripiprazole CF)	Pre and Post	F(1,184) =17.9	3.623e-05
	Treatment (Control, Aripiprazole)	F(1,184) = 8.1	0.004903
	Pop × PrePost	F(1,184) = 6.0	0.015101
	Pop × Treat	F(1,184) = 1.4	0.237761
	PrePost × Treat	F(1,184) = 2.3	0.127402
	Pop × PrePost × Treat	F(1,184) = 1.5	0.225374
Wilcoxon exact test (Holm correction)	Pre vs Post (SF, Aripiprazole)	W = 86 (N=16)	0.1188
	Pre vs Post (CF, Aripiprazole)	W = 260 (N=32)	0.0029232
	Cont vs Aripip (SF, Post)	W = 116 (N=20,16)	0.1681
	Cont vs Aripip (CF, Post)	W = 279 (N = 28,32)	0.03747
Generalized Linear Model (Poisson, home-tray as random effect, AIC = 792.9)		Statistics	P-values
Bout number of Nearby interaction (Fig. 6D)	Population (SF, CF)	C2(1) = 12.8	0.0003447
(20 control SF, 16 aripiprazole SF, 28 control CF, 32 aripiprazole CF)	Pre and Post	C2(1) = 4.9	0.0272486
	Treatment (Control, Aripiprazole)	C2(1) = 2.4	0.120856
	Pop × PrePost	C2(1) = 0.4	0.835713
	Pop × Treat	C2(1) = 0.0	0.864738
	PrePost × Treat	C2(1) = 0.7	0.393197
	Pop × PrePost × Treat	C2(1) = 0.0	0.989042
Wilcoxon exact test	Pre vs Post (SF, Aripiprazole)	W = 106 (N=16)	0.4127
	Pre vs Post (CF, Aripiprazole)	W = 396.5 (N=32)	0.1165
	Cont vs Aripip (SF, Post)	W = 127 (N=20,16)	0.2958
	Cont vs Aripip (CF, Post)	W = 364.5 (N = 28,32)	0.2111
Speeds before, during and after social bouts (Fig. 6E)
Generalized Linear Mixed Model (home-tray as random factor, AIC = 504.7)		Statistics	P-values
Speeds in SF	Pre and Post	C2(1) = 3.1	0.07519
(DMSO 20 SF, Aripiprazole 16 SF)	Treatment (DMSO, Aripiprazole)	C2(1) = 21.9	0.17045
	Speed (Before, During, After and Out of bouts)	C2(3) = 5.3	0.15248
	PrePost × Treat	C2(1) = 54.0	1.952e-13
	PrePost × Speed	C2(3) = 0.7	0.865
	Treat × Speed	C2(3) =0.6	0.89843
	PrePost × Treat × Speed	C2(3) = 0.4	0.94308
Wilcoxon exact test (Paired)	Before vs During	V = 103 (N= 20)	0.4683
Control Pre treatment in SF	During vs After	V = 102 (N= 20)	0.4951
	During vs Out of bouts	V = 75 (N= 20)	0.6705
Wilcoxon exact test (Paired)	Before vs During	V = 113 (N= 20)	0.49
Control Post treatment in SF	During vs After	V = 99 (N= 20)	0.8906
	During vs Out of bouts	V = 47 (N= 20)	0.05457
Wilcoxon exact test (Paired)	Before vs During	V = 88 (N= 16)	0.1205
Aripiprazole Pre treatment in SF	During vs After	V = 43 (N= 16)	0.3591
	During vs Out of bouts	V = 40 (N= 16)	0.2769
Wilcoxon exact test (Paired: Holm correction)	Before vs During	V = 68 (N= 16)	1
Aripiprazole Post treatment in SF	During vs After	V = 83 (N= 16)	0.4637
	During vs Out of bouts	V = 55 (N= 16)	0.5282
Speeds before, during and after social bouts (Fig. 6F)
General Linearized Model (Gamma, AIC = 1478.1)		Statistics	P-values
Speeds in CF	Pre and Post	F(1,423) = 72.5	2.933e-16
(DMSO 28 CF, Aripiprazole 32 CF)	Treatment (DMSO, Aripiprazole)	F(1,140) = 154.3	< 2.2e-16
	Speed (Before, During, After and Out of bouts)	F(3,140) = 23.2	6.695e-14
	PrePost × Treat	F(1,140) = 186.3	< 2.2e-16
	PrePost × Speed	F(3,140) = 5.1	0.001733
	Treat × Speed	F(3,140) = 0.5	0.703974
	PrePost × Treat × Speed	F(3,140) = 1.5	0.207348
Wilcoxon exact test (Paired: Holm correction)	Before vs During bout	V = 286 (N= 28)	1.311e-05
Control Pre treatment in CF	During vs After bout	V = 11 (N= 28)	1.3114e-05
	During vs Out of bouts	V = 7 (N= 28)	6.795e-06
Wilcoxon exact test (Paired: Holm correction)	Before vs During bout	V = 297 (N= 28)	1.788e-06
Control Post treatment in CF	During vs After bout	V = 31 (N= 28)	0.0002781
	During vs Out of bouts	V = 6 (N= 28)	3.338e-06
Wilcoxon exact test (Paired: Holm correction)	Before vs During bout	V = 393 (N= 32)	8.268e-05
Aripiprazole Pre treatment in CF	During vs After bout	V = 48 (N= 32)	8.721e-05
	During vs Out of bouts	V = 34 (N= 32)	4.143e-05
Wilcoxon exact test (Paired: Holm correction)	Before vs During bout	V = 420.5(N= 32)	2.386e-05
Aripiprazole Post treatment in CF	During vs After bout	V = 112 (N= 32)	0.02155
	During vs Out of bouts	V = 4 (N= 32)	7.824e-08
*NOTE: As per the definition of Holm correction, italized P values were not adjusted.
